# The aphid effector CathB6 suppresses EDS1-dependent immunity and rewires MORF2–GUN1–GLK signalling to sustain host cellular homeostasis in Arabidopsis

**DOI:** 10.64898/2026.08.10.743731

**Authors:** Qun Liu, Sam T. Mugford, Jianhua Huang, Anna C. M. Neefjes, Saskia A. Hogenhout

## Abstract

Aphids use stylet mouthparts to probe plant tissues and deliver oral secretions into host cells, modulating immunity to establish long-term phloem feeding sites in sieve elements. This feeding behaviour make aphids efficient vectors of plant pathogens. We previously showed that *Myzus persicae* cathepsin B (CathB) effectors promote aphid colonization, accumulate in dynamic cytoplasmic processing bodies (p-bodies), bind the key *Arabidopsis thaliana* immune regulator EDS1, and recruit EDS1 together with its signalling partners PAD4 and ADR1 to p-bodies. However, the extent to which CathB effectors suppress EDS1-regulated immunity remains unclear. Here, we show that CathB6-expressing Arabidopsis lines exhibit substantial transcriptomic overlap with the *eds1-2* mutant, consistent with CathB6 suppression of EDS1-dependent immunity. However, CathB6 also induces broader transcriptional reprogramming beyond that explained by loss of EDS1 function. A yeast two-hybrid screen identified the transcription factors GLK1 and GLK2, as well as several MORF proteins, as CathB6 interactors. CathB6-expressing plants recapitulated GLK- and MORF-regulated transcriptional changes, suppressing GUN1-associated activity while maintaining GLK-mediated expression of photosynthesis-associated nuclear genes (PhANGs). We found that GLKs promotes CathB6 nuclear accumulation and reduces its p-body association. TurboID proximity labelling further linked CathB6 to PhANG-associated proteins, known MORF2- and GUN1-interacting factors, p-body components, and actin–tubulin/myosin machinery, the latter being consistent with the highly dynamic behaviour of CathB6-associated p-bodies. Together, these data indicate that, beyond suppressing EDS1-mediated defenses, CathB6 interferes with the MORF2–GUN1–GLK signalling pathway, modulating plant defense responses while sustaining GLK-mediated PhANG expression to maintain cellular homeostasis during aphid attack.

**SIGNIFICANCE STATEMENT:** Aphids damage crops and spread plant diseases while feeding. We discovered how a protein in aphid saliva, CathB6, helps these pests establish themselves on plants. CathB6 weakens a major immune pathway and alters communication between chloroplasts and the cell nucleus. This allows the aphid to reduce plant defences while maintaining photosynthesis and normal cell function. These findings reveal a sophisticated survival strategy and may identify ways to develop crops that are more resistant to aphids.
