## Supplemental Table 2 for "The aphid effector CathB6 suppresses EDS1-dependent immunity and rewires MORF2–GUN1–GLK signalling to sustain host cellular homeostasis in Arabidopsis"

### Sheet: Supplementary Table 2
	Table S2. Gene Ontology (GO) analysis of over-represented functional categories of up- and down- regulated DE genes for the CathB6-GFP vs. GFP comparison. The table lists the Biological Process GO, group sizes, observed vs expected numbers of DE genes, fold-enrichment and P-values.
	GO (Biological Process) term ID	Term	Arabidopsis thaliana - REFLIST (27475)	Observed	Expected	Over/Under	Fold Enrichment	P-value
	CathB6-GFP vs. GFP up-regulated
	GO:0009751	response to salicylic acid	192	16	3.27	+	4.89	0.000611
	GO:0098542	defense response to other organism	495	23	8.43	+	2.73	0.0465
	GO:0044419	biological process involved in interspecies interaction between organisms	1668	56	28.41	+	1.97	0.00347
	GO:0043207	response to external biotic stimulus	1653	55	28.16	+	1.95	0.00799
	GO:0051707	response to other organism	1653	55	28.16	+	1.95	0.00799
	GO:0009607	response to biotic stimulus	1656	55	28.21	+	1.95	0.00813
	GO:0006952	defense response	1824	58	31.07	+	1.87	0.0146
	GO:0050896	response to stimulus	6896	160	117.46	+	1.36	0.0274
	CathB6-GFP vs. GFP down-regulated
	GO:0071456	cellular response to hypoxia	238	13	2.25	+	5.77	1.41E-03
	GO:0036294	cellular response to decreased oxygen levels	240	13	2.27	+	5.72	1.55E-03
	GO:0071453	cellular response to oxygen levels	241	13	2.28	+	5.7	1.62E-03
	GO:0001666	response to hypoxia	268	13	2.54	+	5.13	5.33E-03
	GO:0036293	response to decreased oxygen levels	274	13	2.59	+	5.01	6.81E-03
	GO:0070482	response to oxygen levels	276	13	2.61	+	4.98	7.37E-03
	GO:0009636	response to toxic substance	346	14	3.27	+	4.28	1.77E-02
	GO:0033554	cellular response to stress	1349	30	12.77	+	2.35	4.36E-02
	GO:0042221	response to chemical	3224	66	30.51	+	2.16	3.60E-06
	GO:0006950	response to stress	4250	75	40.22	+	1.86	1.02E-04
	GO:0050896	response to stimulus	6896	109	65.26	+	1.67	7.00E-06
