## Supplemental Table 3 for "The aphid effector CathB6 suppresses EDS1-dependent immunity and rewires MORF2–GUN1–GLK signalling to sustain host cellular homeostasis in Arabidopsis"

### Sheet: Supplementary Table 3
	Table S3. Gene Ontology (GO) analysis of over-represented functional categories of up- and down- regulated DE genes for the eds1-2 vs. wild-type Col-0 comparison. The table lists the Biological Process GO, group sizes, observed vs expected numbers of DE genes, fold-enrichment and P-values.
	GO (Biological Process) term ID	Term	Arabidopsis thaliana - REFLIST (27475)	Observed	Expected	Over/Under	Fold Enrichment	P-value
	eds1-2 vs. wild-type up-regulated
	GO:0071456	cellular response to hypoxia	238	10	1.59	+	6.31	0.0137
	GO:0036294	cellular response to decreased oxygen levels	240	10	1.6	+	6.26	0.0147
	GO:0071453	cellular response to oxygen levels	241	10	1.61	+	6.23	0.0153
	GO:0009639	response to red or far red light	257	10	1.71	+	5.84	0.0268
	GO:0001666	response to hypoxia	268	10	1.79	+	5.6	0.0386
	GO:0036293	response to decreased oxygen levels	274	10	1.83	+	5.48	0.0467
	GO:0070482	response to oxygen levels	276	10	1.84	+	5.44	0.0497
	GO:0070887	cellular response to chemical stimulus	1727	31	11.5	+	2.69	0.0012
	GO:0009725	response to hormone	1729	30	11.52	+	2.61	0.00383
	GO:0009719	response to endogenous stimulus	1730	30	11.52	+	2.6	0.00388
	GO:0009628	response to abiotic stimulus	2347	37	15.63	+	2.37	0.00211
	GO:0042221	response to chemical	3224	49	21.47	+	2.28	6.09e-05
	GO:2001141	regulation of RNA biosynthetic process	2379	35	15.85	+	2.21	0.0221
	GO:0006355	regulation of DNA-templated transcription	2379	35	15.85	+	2.21	0.0221
	GO:0050896	response to stimulus	6896	75	45.93	+	1.63	0.00825
	eds1-2 vs. wild-type down-regulated
	GO:0000304	response to singlet oxygen	13	4	0.15	+	26.30	3.42E-02
	GO:0009407	toxin catabolic process	46	7	0.54	+	13.02	0.00286
	GO:0009404	toxin metabolic process	61	8	0.71	+	11.23	0.00156
	GO:0006749	glutathione metabolic process	62	7	0.72	+	9.66	0.0224
	GO:0002239	response to oomycetes	103	11	1.2	+	9.14	0.000102
	GO:0002229	defense response to oomycetes	77	8	0.9	+	8.89	0.00945
	GO:0009626	plant-type hypersensitive response	119	11	1.39	+	7.91	0.000456
	GO:0034050	symbiont-induced defense-related programmed cell death	120	11	1.4	+	7.85	0.000497
	GO:0012501	programmed cell death	167	11	1.95	+	5.64	0.0133
	GO:0008219	cell death	168	11	1.96	+	5.6	0.0141
	GO:0009636	response to toxic substance	346	22	4.04	+	5.44	4.57e-07
	GO:0000302	response to reactive oxygen species	176	11	2.06	+	5.35	0.0219
	GO:0006955	immune response	311	19	3.63	+	5.23	1.6e-05
	GO:0002376	immune system process	354	21	4.14	+	5.08	4.21e-06
	GO:0045087	innate immune response	275	16	3.21	+	4.98	0.000508
	GO:0009617	response to bacterium	550	32	6.43	+	4.98	3e-10
	GO:1901698	response to nitrogen compound	190	11	2.22	+	4.96	0.0451
	GO:0098754	detoxification	303	17	3.54	+	4.8	0.000352
	GO:0042742	defense response to bacterium	408	21	4.77	+	4.41	5.1e-05
	GO:0140546	defense response to symbiont	332	17	3.88	+	4.38	0.00128
	GO:0098542	defense response to other organism	495	23	5.78	+	3.98	7.05e-05
	GO:0006979	response to oxidative stress	481	22	5.62	+	3.91	0.000189
	GO:0031347	regulation of defense response	333	15	3.89	+	3.86	0.0287
	GO:0043207	response to external biotic stimulus	1653	61	19.31	+	3.16	2.63e-12
	GO:0051707	response to other organism	1653	61	19.31	+	3.16	2.63e-12
	GO:0009607	response to biotic stimulus	1656	61	19.35	+	3.15	2.86e-12
	GO:0044419	biological process involved in interspecies interaction between organisms	1668	61	19.49	+	3.13	3.98e-12
	GO:0009605	response to external stimulus	1904	62	22.25	+	2.79	4.26e-10
	GO:0006952	defense response	1824	52	21.31	+	2.44	6.7e-06
	GO:0006950	response to stress	4250	100	49.65	+	2.01	4.32e-09
	GO:1901700	response to oxygen-containing compound	1786	42	20.87	+	2.01	0.0495
	GO:0042221	response to chemical	3224	73	37.67	+	1.94	6.46e-05
	GO:0050896	response to stimulus	6896	145	80.57	+	1.8	1.2e-11
