## Supplemental Table 4 for "The aphid effector CathB6 suppresses EDS1-dependent immunity and rewires MORF2–GUN1–GLK signalling to sustain host cellular homeostasis in Arabidopsis"

### Sheet: Supplementary Table 4 
	Table S4. A. thaliana proteins identified as interactors in a Y2H screen of M. persicae CathB6 against a cDNA library of A. thaliana colonized by M. persicae, other insects and a phytoplasma. Plasmids were isolated from yeasts and sequenced. The start and end position relatively to the CDS is indicated for full length (F) and fragments (P).
	Clone No.	Accession	Description	Target CDS (start…end, bp)	Full length (F) or partial fragment (P)
	1	AT2G33430	Multiple organellar RNA editing factor 2, MORF2	1-660	F
	2	AT2G33430	Multiple organellar RNA editing factor 2, MORF2	1-660	F
	3	AT2G33430	Multiple organellar RNA editing factor 2, MORF2	1-660	F
	4	AT1G07010	Shewanella-like protein phosphatase 1, SLP1	1-1044	P
	5	AT3G16640	Translationally-controlled tumor protein 1, TCTP1	1-507	F
	6	AT2G33430	Multiple organellar RNA editing factor 2, MORF2	1-660	F
	7	AT4G13640	Unfertilized embryo sac 16, UNE16	1-888	F
	8	AT2G20570	Arabidopsis Golden-like 1, GLK1	103-1311	P
	9	AT2G33430	Multiple organellar RNA editing factor 2, MORF2	1-660	F
	10	AT4G39090	Responsive to dehydration 19, RD19	1-1107	F
	11	AT4G13640	Unfertilized embryo sac 16, UNE16	1-888	F
	12	AT5G01530	Light harvesting complex photosystem II protein 4.1, LHCB4.1	1-873	F
	13	AT5G01530	Light harvesting complex photosystem II protein 4.1, LHCB4.1	1-873	F
	14	AT2G33430	Multiple organellar RNA editing factor 2, MORF2	1-660	F
	15	AT2G33430	Multiple organellar RNA editing factor 2, MORF2	1-660	F
	16	AT5G24770	Vegetative storage protein 2, VSP2	1-798	F
	17	AT2G33430	Multiple organellar RNA editing factor 2, MORF2	1-660	F
	18	AT2G33430	Multiple organellar RNA editing factor 2, MORF2	1-660	F
	19	AT3G12910	NAC (No Apical Meristem) domain transcriptional regulator protein	1-912	F
	20	AT3G12910	NAC (No Apical Meristem) domain transcriptional regulator protein	1-912	F
	21	AT5G54770	Thiazole biosynthetic enzyme, THI1	1-1050	F
	22	AT3G12910	NAC (No Apical Meristem) domain transcriptional regulator protein	1-912	F
	23	AT5G38410	Ribulose bisphosphate carboxylase small subunit 3B, RBCS3B	1-561	F
	24	AT2G37520	Acyl-CoA N-acyltransferase with RING/FYVE/PHD-type zinc finger domain-containing protein	820-2490	P
	25	AT2G05100	Light harvesting complex photosystem II protein 2.1, LHCB2.1	1-798	F
	26	AT2G20570	Arabidopsis Golden-like 1, GLK1	102-1311	P
	27	AT3G12910	NAC (No Apical Meristem) domain transcriptional regulator protein	1-912	F
	28	AT2G34420	Light harvesting complex photosystem II protein B1B2, LHB1B2	1-798	F
	29	AT5G47590	Heat shock protein HSP20/alpha crystallin family protein	1-795	F
	30	AT2G37520	Acyl-CoA N-acyltransferase with RING/FYVE/PHD-type zinc finger domain-containing protein	1209-2490	P
	31	AT4G24190	Heat shock protein 90.7, Shepherd, SHD	1-1116	P
	32	AT5G47590	Heat shock protein HSP20/alpha crystallin family protein	1-795	F
	33	AT1G07890	Ascorbate peroxidase 1, APX1	1-753	F
	34	AT5G01530	Light harvesting complex photosystem II protein 4.1, LHCB4.1	1-873	F
	35	AT5G01530	Light harvesting complex photosystem II protein 4.1, LHCB4.1	1-873	F
	36	AT1G07890	Ascorbate peroxidase 1, APX1	1-753	F
	37	AT1G07890	Ascorbate peroxidase 1, APX1	1-753	F
	38	AT2G33430	Multiple organellar RNA editing factor 2, MORF2	1-660	F
	39	AT5G01530	Light harvesting complex photosystem II protein 4.1, LHCB4.1	1-873	F
