## Supplemental Table 6 for "The aphid effector CathB6 suppresses EDS1-dependent immunity and rewires MORF2–GUN1–GLK signalling to sustain host cellular homeostasis in Arabidopsis"

### Sheet: Supplementary Table 6
	Table S6. Gene ontology enrichment analysis of A. thaliana proteins identified by CathB6 proximity labeling mass spectrometry.
	Term ID	Term	Count	%	Fold Enrichment	p-value	Benjamini	FDR
	GO: Biological Process (BP)
	GO:0006457	protein folding	14	5.20446	9.60498	2.64755e-09	1.23641e-06	1.19669e-06
	GO:0010027	thylakoid membrane organization	8	2.97398	15.1684	9.06987e-07	0.000163415	0.000158166
	GO:0006633	fatty acid biosynthetic process	10	3.71747	9.56721	1.04978e-06	0.000163415	0.000158166
	GO:0008652	amino acid biosynthetic process	7	2.60223	16.9762	3.21925e-06	0.000375848	0.000363776
	GO:0071370	cellular response to gibberellin stimulus	5	1.85874	40.1087	5.40935e-06	0.000505233	0.000489005
	GO:2001295	malonyl-CoA biosynthetic process	4	1.48699	83.4261	8.46978e-06	0.000659231	0.000638056
	GO:0019252	starch biosynthetic process	6	2.23048	17.3804	2.24903e-05	0.00150043	0.00145223
	GO:0010021	amylopectin biosynthetic process	4	1.48699	59.5901	2.92271e-05	0.00170613	0.00165133
	GO:0009423	chorismate biosynthetic process	4	1.48699	37.9209	0.00013394	0.00695	0.00672677
	GO:0009094	L-phenylalanine biosynthetic process	4	1.48699	32.087	0.000228905	0.0106899	0.0103465
	GO:0042793	plastid transcription	4	1.48699	29.795	0.000289284	0.0122814	0.0118869
	GO:0009073	aromatic amino acid family biosynthetic process	4	1.48699	26.0707	0.000438815	0.0170772	0.0165287
	GO:0009098	L-leucine biosynthetic process	4	1.48699	23.1739	0.000630463	0.0210305	0.020355
	GO:0005982	starch metabolic process	4	1.48699	23.1739	0.000630463	0.0210305	0.020355
	GO:0009658	chloroplast organization	8	2.97398	4.85035	0.00136209	0.0424064	0.0410443
	GO: Cellular Component (CC)
	GO:0009507	chloroplast	171	63.5688	3.59105	1.65517e-62	2.13517e-60	1.77103e-60
	GO:0009570	chloroplast stroma	79	29.368	11.1575	9.81402e-59	6.33004e-57	5.2505e-57
	GO:0009941	chloroplast envelope	32	11.8959	5.69428	1.43471e-14	6.16925e-13	5.11713e-13
	GO:0005829	cytosol	69	25.6506	2.47947	1.7028e-12	5.49153e-11	4.55499e-11
	GO:0042644	chloroplast nucleoid	10	3.71747	18.531	3.16437e-09	8.16407e-08	6.77175e-08
	GO:0009535	chloroplast thylakoid membrane	22	8.17844	4.86533	6.63767e-09	1.4271e-07	1.18372e-07
	GO:0009536	plastid	31	11.5242	3.24743	3.20005e-08	5.89724e-07	4.89151e-07
	GO:0000325	plant-type vacuole	24	8.92193	3.4211	6.87132e-07	1.108e-05	9.19039e-06
	GO:0005773	vacuole	18	6.69145	4.42708	8.20903e-07	1.17663e-05	9.75963e-06
	GO:0009317	acetyl-CoA carboxylase complex	4	1.48699	107.48	3.12898e-06	3.95277e-05	3.27866e-05
	GO:0000427	plastid-encoded plastid RNA polymerase complex	5	1.85874	44.7831	3.37058e-06	3.95277e-05	3.27866e-05
	GO:0009501	amyloplast	5	1.85874	31.6116	1.56242e-05	0.00016796	0.000139316
	GO:0005759	mitochondrial matrix	9	3.34572	7.73853	2.2668e-05	0.000224937	0.000186575
	GO:0016272	prefoldin complex	4	1.48699	61.4169	2.68182e-05	0.000247111	0.000204968
	GO:0009579	thylakoid	11	4.08922	4.7291	0.00012389	0.00106545	0.000883748
	GO:0031969	chloroplast membrane	9	3.34572	5.93445	0.000147945	0.00119281	0.000989385
	GO:0099503	secretory vesicle	9	3.34572	5.37398	0.000290986	0.00220807	0.0018315
	GO:0048046	apoplast	14	5.20446	2.79687	0.0016605	0.0119003	0.00987077
	GO:0009534	chloroplast thylakoid	9	3.34572	3.7934	0.00273766	0.0185873	0.0154174
	GO:0042651	thylakoid membrane	4	1.48699	13.0278	0.0034987	0.0225666	0.018718
	GO:0005832	chaperonin-containing T-complex	3	1.11524	26.8699	0.00531395	0.0326428	0.0270758
	GO:0010287	plastoglobule	5	1.85874	6.39759	0.00780149	0.0457451	0.0379436
	GO: Molecular Function (MF)
	GO:0003989	acetyl-CoA carboxylase activity	6	2.23048	92.4526	1.33933e-09	2.41392e-07	2.29363e-07
	GO:0044183	protein folding chaperone	8	2.97398	35.9538	1.60393e-09	2.41392e-07	2.29363e-07
	GO:0051082	unfolded protein binding	12	4.46097	12.2107	4.34985e-09	4.36435e-07	4.14685e-07
	GO:0005524	ATP binding	49	18.2156	2.07507	1.56362e-06	0.000117662	0.000111799
	GO:0004664	prephenate dehydratase activity	4	1.48699	71.9076	1.52659e-05	0.00076584	0.000727676
	GO:0047769	arogenate dehydratase activity	4	1.48699	71.9076	1.52659e-05	0.00076584	0.000727676
	GO:0005507	copper ion binding	10	3.71747	5.0878	0.000168315	0.00723755	0.00687687
	GO:0030170	pyridoxal phosphate binding	7	2.60223	7.70439	0.000303665	0.0114254	0.010856
	GO:0051879	Hsp90 protein binding	4	1.48699	26.9654	0.000399142	0.0133491	0.0126839
	GO:0033201	alpha-1,4-glucan synthase activity	3	1.11524	80.8961	0.000503751	0.0151629	0.0144073
	GO:0051087	protein-folding chaperone binding	5	1.85874	11.9846	0.000787218	0.019321	0.0183582
	GO:0009011	starch synthase activity	3	1.11524	64.7169	0.000834462	0.019321	0.0183582
	GO:0004373	glycogen (starch) synthase activity	3	1.11524	64.7169	0.000834462	0.019321	0.0183582
	GO:0003729	mRNA binding	23	8.55019	2.15911	0.00107646	0.0231438	0.0219905
	GO:0004084	branched-chain-amino-acid transaminase activity	3	1.11524	40.448	0.00229404	0.0460337	0.0437397
