## Supplemental Table 7 for "The aphid effector CathB6 suppresses EDS1-dependent immunity and rewires MORF2–GUN1–GLK signalling to sustain host cellular homeostasis in Arabidopsis"

### Sheet: Table S7
	Table S7. Functional classification of A. thaliana proteins identified by CathB6 proximity labeling mass spectrometry.
	Functional category	Count	Genes
	Chloroplast processes	144
	Chloroplast development	25	AT3G12930 (DG238), AT2G48120 (PAC), AT1G63680 (MURE), AT1G69200 (FLN2), AT3G59400 (GUN4), AT1G73060 (LPA3), AT3G14900 (EMB3120), AT1G03160 (FZL), AT1G21640 (NADK2), AT1G03475 (LIN2), AT1G67440 (EMB1688), AT3G18420 (SG1), AT5G22510 (INV-E), AT5G55220 (TIG1), AT4G13200 (PG18), AT4G31390 (ACDO1), AT2G30170 (PP2C26), AT4G33030 (SQD1), AT4G17600 (LIL3.1), AT2G01110 (APG2), AT3G10420 (SPD1), AT2G45770 …
	Chloroplast metabolism	79
	(Phytohormone metabolism)	(2)	AT4G32810 (CCD8), AT1G01090 (PDH-E1 ALPHA)
	(Glucosinolate metabolism)	(1)	AT5G23020 (IMS2)
	(Bioflavin metabolism)	(1)	AT5G64300 (RIBA1)
	(Terpene metabolism)	(1)	AT3G25820 (TPS-CIN)
	(Amino acid metabolism)	(28)	AT3G19710 (BCAT4), AT3G49680 (BCAT3), AT1G08490 (CPNIFS), AT1G29900 (CARB), AT5G22630 (ADT5), AT3G01120 (MTO1), AT2G26300 (GPA1), AT5G65780 (BCAT5), AT4G28030 (GNAT7), AT1G11790 (ADT1), AT4G29840 (MTO2), AT5G35630 (GS2), AT2G27820 (ADT3), AT1G09795 (ATP-PRT2), AT1G18500 (IPMS1), AT3G44720 (ADT4), AT5G66120, AT1G48860 (EPSPS), AT4G24830, AT4G21860 (MSRB2), AT3G54660 (GR), AT4G17300 (NS1), AT1G1403…
	(Chorismate/Tryptophan metabolism)	(4)	AT1G48850 (EMB1144), AT1G70570, AT2G45300, AT5G38530 (TSBtype2)
	(Carbohydrate metabolism)	(7)	AT3G62410 (CP12-2), AT2G01140 (PDE345), AT1G31190 (IMPL1), AT2G22480 (PFK5), AT5G57040, AT1G66430, AT2G31350 (GLX2-5)
	(Starch metabolism)	(7)	AT3G01180 (SS2), AT3G10940 (LSF2), AT2G39930 (ISA1), AT3G55760 (LESV), AT1G11720 (SS3), AT5G03650 (SBE2.2), AT4G18240 (SS4)
	(Fatty acid metabolism)	(11)	AT1G36180 (ACC2), AT1G79750 (NADP-ME4), AT3G16950 (LPD1), AT5G15530 (BCCP2), AT1G36160 (ACC1), AT2G30200 (EMB3147), AT3G56130 (BADC1), AT5G16390 (BCCP1), ATCG00500 (accD), AT1G52670 (BADC2), AT2G38040 (CAC3)
	(Proteolysis)	(3)	AT3G05350, AT2G47390 (CGEP), AT5G45390 (CLPP4)
	(Photosynthesis)	(9)	AT4G33500 (PP2C62), AT5G08280 (HEMC), ATCG01110 (ndhH), AT4G30720 (PDE327), AT2G05620 (PGR5), AT3G03380 (DEG7), AT1G64770 (PNSB2), AT1G32550 (FdC2), AT5G50370 (ADK2)
	(Iron homeostasis)	(3)	AT5G03900, AT2G22360 (DJA6), AT5G01600 (FER1)
	(Redox homeostasis)	(2)	AT2G38270 (CXIP2), AT5G58260 (NdhN)
	RNA editsomal protein	3	AT5G08280 (HEMC), AT3G49240 (NUWA), ATCG00500 (accD)
	RNA binding/processing	3	AT2G37220, AT1G45230 (DCL), AT3G52150 (PSRP2)
	Chloroplast chaperones	8	AT3G29310 (BAG8), AT3G60210, AT2G44650 (CHL-CPN10), AT4G34090 (PAB), AT2G22360 (DJA6), AT5G55220 (TIG1), AT3G05345 (DJC82), AT5G20720 (CPN20)
	Plastid-encoded polymerase (PEP) complex	8	AT1G21600 (PAP8/PTAC6), AT1G65260 (PTAC4), AT5G34850 (PAP26), ATCG00170 (rpoC2), AT1G69200 (PAP13/FLN2), ATCG00180 (rpoC1), AT2G34640 (PAP5/PTAC12), AT3G48500 (PAP3/PTAC10)
	Chloroplast protein import	5	AT2G24020 (STIC2), AT4G30620 (STCL), AT1G15500 (ATNTT2), AT3G18890 (Tic62), AT2G01110 (APG2)
	Chloroplast-to-nucleus retrograde signalling	9	AT1G21600 (PAP8/PTAC6), AT1G32160 (F3C3.6), AT1G36180 (ACC2), AT1G27510 (EX2), AT3G59400 (GUN4), AT4G33630 (EX1), AT3G06980 (RH50), AT4G31850 (PGR3), AT5G13630 (GUN5)
	Chloroplast DNA repair	1	AT2G19490 (REC2A)
	Other chloroplast proteins with unknown function	14	AT2G30695, AT1G03030, AT1G62780, AT5G08540, AT5G47860, AT1G06690, AT5G45170, AT2G35040, AT2G37660, AT1G21440, AT3G07790, AT5G16715 (EMB2247), AT1G70820, AT1G04420
	RNA-related processes	35
	Ribosomal proteins	7	AT1G07770 (RPS15A), AT3G43980, AT1G58380 (XW6), AT1G75350 (EMB2184), AT3G10090 (ES28Z), AT3G52150 (PSRP2), AT1G48350 (RPL18)
	RNA helicases	2	AT3G06980 (RH50), AT5G57000
	RNA/miRNA/SiRNA binding	3	AT4G10610 (CID12), AT1G80770 (PDE318), AT4G29760 (HTT4)
	rRNA binding and processing	5	AT1G69410 (ELF5A-3), AT2G48120 (PAC), AT2G39780 (RNS2), AT3G06980 (RH50), AT1G12800 (SDP)
	tRNA processing	3	AT3G25660 (GATA), AT1G48520 (GATB), AT1G78010 (TRME)
	Transcription/splicing	4	AT5G44800 (CHR4), AT3G28956, AT3G06290 (SAC3B), AT1G08780 (PFD4)
	mRNA metabolism	6	AT2G48120 (PAC), AT5G08280 (HEMC), AT3G01120 (MTO1), AT4G25880 (PUM6), AT3G17330 (ECT6), AT3G03950 (ECT1)
	mRNA export	1	AT3G06290 (SAC3B)
	RNA editing	8	AT5G08280 (HEMC), AT2G17033, AT3G49240 (NUWA), ATCG00500 (accD), AT5G24060, AT1G19720, AT4G31850 (PGR3), AT3G04760
	Mitochondria processes	10
	Mitochondria protein import	1	AT5G43970 (TOM22-V)
	Mitochondria metabolism	8
	(Respiratory pathway/TCA cycle)	(4)	AT3G12260, AT2G47510 (FUM1), AT1G51650, AT4G01100 (ADNT1)
	(Amino acid metabolism)	(1)	AT1G03090 (MCCA)
	(Iron homeostasis)	(1)	AT2G01530 (MLP329)
	(Reactive oxygen species (ROS) homeostasis)	(2)	AT4G37910 (mtHsc70-1), AT3G17240 (mtLPD2)
	Mitochondria chaperones	1	AT4G37910 (mtHsc70-1)
	Other mitochondria proteins with unknown function	1	AT2G04940
	Response to (a)biotic stresses	76
	Defence to bacteria/fungi	10	AT4G33500 (PP2C62), AT4G12830, AT3G48090 (EDS1), AT1G03475 (LIN2), AT2G45220 (PME), AT2G18730 (DGK3), AT2G36850 (GSL8), AT5G14470 (GALK2), AT2G30170 (PP2C26), AT1G71695 (PER12)
	Defence to pests	3	AT3G19710 (BCAT4), AT5G47590 (Acd28.9), AT5G59880 (ADF3)
	NBS-LRRs	2	AT4G19530, AT5G48620
	Pattern recognition receptors	3	AT1G21880 (LYM1), AT2G26300 (GPA1), AT4G23180 (CRK10)
	Jasmonate acid-related	3	AT5G08260 (SCPL35), AT1G62810 (CuAO1), AT2G39730 (RCA)
	Salicylic acid-related	7	AT3G48090 (EDS1), AT1G02120 (VAD1), AT1G62810 (CuAO1), AT3G17330 (ECT6), AT3G03950 (ECT1), AT1G22280 (PAPP2C), AT4G33680 (AGD2)
	Ca2+ responses	2	AT3G19710 (BCAT4), AT3G63150 (MIRO2)
	Oxidative burst	10	AT1G32160 (F3C3.6), AT1G27510 (EX2), AT5G51010, AT3G29310 (BAG8), AT4G33630 (EX1), AT3G16950 (LPD1), AT1G21640 (NADK2), AT1G62810 (CuAO1), AT4G37910 (mtHsc70-1), AT5G01600 (FER1)
	Secondary metabolism	11	AT2G07050 (CAS1)
	Cell wall responses	3	AT2G45220 (PME), AT3G22120 (CWLP), AT1G80240 (DGR1)
	Environmental stress responses	49	AT3G49680 (BCAT3), AT1G08490 (CPNIFS), AT1G69410 (ELF5A-3), AT4G04920 (SFR6), AT5G51010, AT3G62410 (CP12-2), AT1G79750 (NADP-ME4), AT3G29310 (BAG8), AT5G35410 (SOS2), AT1G16590 (REV7), AT3G16950 (LPD1), AT5G23290 (PFD5), ATCG01110 (ndhH), AT3G23800 (SBP3), AT4G38170 (FRS9), AT3G06980 (RH50), AT2G47510 (FUM1), AT5G65780 (BCAT5), AT1G21640 (NADK2), AT1G36160 (ACC1), AT3G48090 (EDS1), AT2G22480 (PFK…
	Cellular trafficking/autophagy	28
	Endocytosis, autophagy and other vesicle trafficking processes	6	AT4G24690 (NBR1), AT2G14720 (VSR4), AT4G02030 (VPS51), AT5G60160 (DAP1), AT1G60490 (VPS34), AT4G08520
	Actin/tubulin dynamics	9	AT3G22480 (PFD2), AT3G03960 (CCT8), AT5G59880 (ADF3), AT5G23290 (PFD5), AT5G20890 (CCT2), AT4G28710 (XIH), AT3G02530 (CCT6-2), AT1G29990 (PFD6), AT1G08780 (PFD4)
	Membrane processes	3	AT3G16950 (LPD1), AT5G60730 (GET3C), AT2G45770 (CPFTSY)
	Channel transport	1	AT3G06290 (SAC3B)
	Cell wall/cuticle-related processes	9	AT5G34850 (PAP26), AT5G11420, AT5G45280 (PAE11), AT1G21880 (LYM1), AT2G36850 (GSL8), AT2G28150 (SOK3), AT3G22120 (CWLP), AT1G80240 (DGR1), AT3G62110 (PGF10)
	Chaperone/protein folding	10	AT3G22480 (PFD2), AT3G03960 (CCT8), AT5G23290 (PFD5), AT5G20890 (CCT2), AT5G60160 (DAP1), AT3G02530 (CCT6-2), AT1G29990 (PFD6), AT1G12270 (HOP1), AT1G62740 (HOP2), AT1G08780 (PFD4)
	Cytosol metabolism	15	AT5G13980, AT1G78670 (GGH3), AT1G08980 (AMI1), AT1G79260, AT3G26720, AT5G11720, AT5G48930 (HCT), AT3G07720, AT3G55260 (HEXO1), AT2G18730 (DGK3), AT5G13520 (LKHA), AT5G60160 (DAP1), AT3G10850 (GLY2), AT3G09560 (PAH1), AT1G74020 (AtSS-2)
	Unknown function	21	AT5G17270 (MKP11.12), AT3G51730, AT5G37130, AT3G48140, AT3G45620, AT4G27520 (ENODL2), AT4G36195, AT3G08840, AT1G21350, AT4G21585 (Endo4), AT5G47600, AT5G19860, AT1G09740, AT5G51980, AT2G13440, AT3G07890, AT4G36440, AT4G12540, AT1G77520, AT4G18820, AT3G10880
