## Supplemental Table 8 for "The aphid effector CathB6 suppresses EDS1-dependent immunity and rewires MORF2–GUN1–GLK signalling to sustain host cellular homeostasis in Arabidopsis"

### Sheet: Supplementary Table 7
	Table S8. A. thaliana lines used in the study.
	A. thaliana line	Purpose	Ref.
	Col-0_GFP_3-1	RNA-seq	(Liu et al., 2025)
	Col-0_GFP_3-5	RNA-seq, Aphid fecundity assay	(Liu et al., 2025)
	Col-0_CathB6-GFP_2-7	RNA-seq	(Liu et al., 2025)
	Col-0_CathB6-GFP_4-5	RNA-seq, Aphid fecundity assay	(Liu et al., 2025)
	Col-0_GFP-TurboID	PL-MS	(Liu et al., 2024)
	Col-0_CathB6-TurboID	PL-MS	(Liu et al., 2024)
	eds1-21	–	(Bartsch et al., 2006)
	morf2-1	–	NASC Arabidopsis stock (SALK_094930C) (Takenaka et al., 2012)
	glk1.1 glk2.1	–	NASC Arabidopsis stock (CS9807) (Ahmad et al., 2019)
	acd28.9	–	NASC Arabidopsis stock (SALK_002031C) (Liu et al., 2025)
	1Kindly donated by Jonathan Jones (The Sainsbury Laboratory, Norwich, UK).
