## Supplemental Table 9 for "The aphid effector CathB6 suppresses EDS1-dependent immunity and rewires MORF2–GUN1–GLK signalling to sustain host cellular homeostasis in Arabidopsis"

### Sheet: Supplementary Table 8
	Table S9. Plasmids used in the study.
	Plasmid name	Purpose	Ref.
	pLexA-N	Y2H Empty vector of BD (NMY51 strain)	This study
	pGAD-HA	Y2H Empty vector of AD (NMY51 strain)	This study
	pLexA-N-CathB6	Y2H analysis of BD-CathB6 (NMY51 strain)	This study
	pGAD-MORF2	Y2H analysis of AD-MORF2 (NMY51 strain)	This study
	pGAD-RD19	Y2H analysis of AD-RD19 (NMY51 strain)	This study
	pGAD-UNE16	Y2H analysis of AD-UNE16 (NMY51 strain)	This study
	pGAD-SLP1	Y2H analysis of AD-SLP1 (NMY51 strain)	This study
	pGAD-GLK1	Y2H analysis of AD-GLK1 (NMY51 strain)	This study
	pGAD-LHB1B2	Y2H analysis of AD-LHB1B2 (NMY51 strain)	This study
	pGAD-Acd28.9	Y2H analysis of AD-HSP20 (NMY51 strain)	This study
	pGAD-APX1	Y2H analysis of AD-APX1 (NMY51 strain)	This study
	pGAD-LHCB4.1	Y2H analysis of AD-LHCB4.1 (NMY51 strain)	This study
	pGAD-TCTP1	Y2H analysis of AD-TCTP1 (NMY51 strain)	This study
	pGAD-VSP2	Y2H analysis of AD-VSP2 (NMY51 strain)	This study
	pGAD-NAC	Y2H analysis of AD-NAC (No Apical Meristem domain transcriptional regulator protein, AT3G12910) (NMY51 strain)	This study
	pGAD-THI1	Y2H analysis of AD-THI1 (NMY51 strain)	This study
	pGAD-RBCS3B	Y2H analysis of AD-RBCS3B (NMY51 strain)	This study
	pGAD-ACNAT	Y2H analysis of AD-ACNAT (Acyl-CoA N-acyltransferase with RING/FYVE/PHD-type zinc finger domain-containing protein, AT2G37520) (NMY51 strain)	This study
	pGAD-LHCB2	Y2H analysis of AD-LHCB2 (NMY51 strain)	This study
	pGBKT7	Y2H Empty vector of BD (AH109 strain)	(Liu et al., 2025)
	pGADT7	Y2H Empty vector of AD (AH109 strain)	(Liu et al., 2025)
	pGBKT7-CathB3	Y2H analysis of BD-CathB3 (AH109 strain)	(Liu et al., 2025)
	pGBKT7-CathB6	Y2H analysis of BD-CathB6 (AH109 strain)	(Liu et al., 2025)
	pGBKT7-CathB6C114A	Y2H analysis of BD-CathB6C114A (AH109 strain)	(Liu et al., 2025)
	pGBKT7-CathB9	Y2H analysis of BD-CathB9 (AH109 strain)	(Liu et al., 2025)
	pGBKT7-EDS1	Y2H analysis of BD-EDS1 (AH109 strain)	(Liu et al., 2025)
	pGBKT7-Acd28.9	Y2H analysis of BD-HSP20 (AH109 strain)	(Liu et al., 2025)
	pGADT7-GLK1	Y2H analysis of AD-GLK1 (AH109 strain)	This study
	pGADT7-GLK2	Y2H analysis of AD-GLK2 (AH109 strain)	This study
	pGADT7-MORF1	Y2H analysis of AD-MORF1 (AH109 strain)	This study
	pGADT7-MORF2	Y2H analysis of AD-MORF2 (AH109 strain)	This study
	pGADT7-MORF3	Y2H analysis of AD-MORF3 (AH109 strain)	This study
	pGADT7-MORF4	Y2H analysis of AD-MORF4 (AH109 strain)	This study
	pGADT7-MORF5	Y2H analysis of AD-MORF5 (AH109 strain)	This study
	pGADT7-MORF6	Y2H analysis of AD-MORF6 (AH109 strain)	This study
	pGADT7-MORF7	Y2H analysis of AD-MORF7 (AH109 strain)	This study
	pGADT7-MORF8	Y2H analysis of AD-MORF8 (AH109 strain)	This study
	pGADT7-MORF9	Y2H analysis of AD-MORF9 (AH109 strain)	This study
	pGADT7-Acd28.9	Y2H analysis of AD-HSP20 (AH109 strain)	This study
	pGADT7-APX1	Y2H analysis of AD-APX1 (AH109 strain)	This study
	pGADT7-LHCB4.1	Y2H analysis of AD-LHCB4.1 (AH109 strain)	This study
	pGADT7-UNE16	Y2H analysis of AD-UNE16 (AH109 strain)	This study
	pGADT7-NAC	Y2H analysis of AD-NAC (No Apical Meristem domain transcriptional regulator protein, AT3G12910) (AH109 strain)	This study
	pGADT7-ACNAT	Y2H analysis of AD-ACNAT (Acyl-CoA N-acyltransferase with RING/FYVE/PHD-type zinc finger domain-containing protein, AT2G37520) (AH109 strain)	This study
	pB7WG2-HA-GLK1	Transient expression of HA-GLK1 in N. benthamiana	This study
	pB7WG2-HA-GLK2	Transient expression of HA-GLK2 in N. benthamiana	This study
	pB7WG2-HA-MORF1	Transient expression of HA-MORF1 in N. benthamiana	This study
	pB7WG2-HA-MORF2	Transient expression of HA-MORF2 in N. benthamiana	This study
	pB7FWG2-ATG	Transient expression of GFP in N. benthamiana	(Liu et al., 2025)
	pB7RWG2-ATG	Transient expression of RFP in N. benthamiana	(Liu et al., 2025)
	pB7WG2-mCherry	Transient expression of mCherry in N. benthamiana	(Liu et al., 2025)
	pB7FWG2-CathB6	Transient expression of CathB6-GFP in N. benthamiana	(Liu et al., 2025)
	pB7RWG2-GLK2	Transient expression of GLK2-RFP in N. benthamiana	This study
	pB7WG2-MORF2-mCherry	Transient expression of MORF2-mCherry in N. benthamiana	This study
	pB7WG2-GFP-TurboID	Stable expression of GFP-TurboID in A. thaliana for PL-MS	(Liu et al., 2024)
	pB7WG2-CathB6-GFP-TurboID	Stable expression of CathB6-GFP-TurboID in A. thaliana for PL-MS	(Liu et al., 2024)
